# Revealing the full biosphere structure and versatile metabolic functions in the deepest ocean sediment of the Challenger Deep

**DOI:** 10.1101/2021.06.05.447043

**Authors:** Ping Chen, Hui Zhou, Yanyan Huang, Zhe Xie, Mengjie Zhang, Yuli Wei, Jia Li, Yuewei Ma, Min Luo, Wenmian Ding, Junwei Cao, Tao Jiang, Peng Nan, Jiasong Fang, Xuan Li

**Affiliations:** Key Laboratory of Synthetic Biology, CAS Center for Excellence in Molecular Plant Sciences, Institute of Plant Physiology and Ecology, Chinese Academy of Sciences, Shanghai, China; Ministry of Education Key Laboratory for Biodiversity Science and Ecological Engineering, School of Life Sciences, Fudan University, Shanghai, China; Shanghai Engineering Research Center of Hadal Science and Technology, College of Marine Sciences, Shanghai Ocean University, Shanghai, China; University of Chinese Academy of Sciences, Beijing, China

**Author notes:** Corresponding author: Xuan Li, Jiasong Fang, Peng Nan. These authors contributed equally to this work (Ping Chen, Hui Zhou, Yanyan Huang, Zhe Xie, Mengjie Zhang).

**Keywords:** Mariana Trench, Challenger Deep, Hadal sediment, Metagenomics, Versatile metabolism, Metavirome, Large-scale cultivation

## Abstract

**Background:** The full biosphere structure and functional exploration of the microbial communities of the Challenger Deep of the Mariana Trench, the deepest known hadal zone on Earth, lag far behind that of other marine realms.

**Results:** We adopt a deep metagenomics approach to investigate the microbiome in the sediment of Challenger Deep, Mariana Trench. We construct 178 metagenome-assembled genomes (MAGs) representing 26 phyla, 16 of which are reported from hadal sediment for the first time. Based on the MAGs, we find the microbial community functions are marked by enrichment and prevalence of mixotrophy and facultative anaerobic metabolism. The microeukaryotic community is found to be dominated by six fungal groups that are characterized for the first time in hadal sediment to possess the assimilatory and dissimilatory nitrate/sulfate reduction, and hydrogen sulfide oxidation pathways. By metaviromic analysis, we reveal novel hadal Caudovirales clades, distinctive virus-host interactions, and specialized auxiliary metabolic genes for modulating hosts’ nitrogen/sulfur metabolism. The hadal microbiome is further investigated by large-scale cultivation that cataloged 1070 bacterial and 19 fungal isolates from the Challenger Deep sediment, many of which are found to be new species specialized in the hadal habitat.

**Conclusion:** Our hadal MAGs and isolates increase the diversity of the Challenger Deep sediment microbial genomes and isolates present in the public. The deep metagenomics approach fills the knowledge gaps in structure and diversity of the hadal microbiome, and provides novel insight into the ecology and metabolism of eukaryotic and viral components in the deepest biosphere on earth.
