## Additional file 1: Table S11 for "Revealing the full biosphere structure and versatile metabolic functions in the deepest ocean sediment of the Challenger Deep"

### Sheet: Table S11
Table S11. Twenty-four different media modified from several base-type that favored the growth of different bacteria or fungi.
Application	Media	Condition		Components
		Temperature	Anaerobic
Bacteria/Fungi	Improved Gauze's Synthetic Medium No.1	4/28 ℃	Y/N	Soluble starch 20 g，NaCl 0.5 g，K2NO3 0.004 g，FeSO4 7H2O 0.01 g，MgSO4 7H2O 0.5 g，K2HPO4 3H2O 0.5 g
	Gauze's Synthetic Medium No.1	4/28 ℃	Y/N	Soluble starch 20 g，NaCl 30 g，K2NO3 0.004 g，FeSO4 7H2O 0.000025 μg，MgSO4 7H2O 0.00038 g，K2HPO4 0.000017 g
	ABSM4	4/28 ℃	Y/N	Soluble starch 10 g，corn syrup 11 g，NaCl 3.0 g，(NH4)2SO4 3.0 g，CaCO3 3.0 g， Agar 20 g，Nalidixic acid 0.01 g，Cycloheximide 0.1 g
	M1	4/28 ℃	Y/N	Arginine 1.0 g， K2HPO4 1.0 g， MgSO4 7H2O 0.5 g，Glycerol 6 mL，Potassium dichromate 0.05 g，Nalidixic acid 0.015 g
	SCA	4/28 ℃	Y/N	Soluble starch 10 g，Casein 0.3 g，K2NO3 2.0 g，NaCl 30.0 g，KH2PO4 2.0 g，CaCO3 0.02 g，MgSO4 7H2O 0.05 g，FeSO4 7H2O 0.01 g
	AIA	4/37 ℃	Y/N	Soluble starch 10 g，Casein 0.3 g，K2NO3 2.0 g，NaCl 30.0 g，KH2PO4 2.0 g，CaCO3 0.02 g，MgSO4 7H2O 0.05 g，FeSO4 7H2O 0.02 g
	AIA+	4/37 ℃	Y/N	Soluble starch 10 g，Casein 0.3 g，K2NO3 2.0 g，NaCl 2.0 g，KH2PO4 2.0 g，CaCO3 0.02 g，MgSO4 7H2O 0.05 g，FeSO4 7H2O 0.03 g
	R	4/37 ℃	Y/N	Malt extraction 5.0 g， Yeast extract 5.0 g， Glycerol 2.0 g，Tryptone 10.0 g，Casein amino acid 5.0 g， Beef extract 2.0 g，MgSO4 7H2O 1.0 g，Tween 80 0.05 g, NaCl 30.0g
	R+	4/37 ℃	Y/N	Malt extraction 5.0 g， Yeast extract 5.0 g， Glycerol 2.0 g，Tryptone 10.0 g，Casein amino acid 5.0 g， Beef extract 2.0 g，MgSO4 7H2O 1.0 g，Tween 80 0.06 g
	1/10 2216E	4/28 ℃	Y/N=	Tryptone 0.5 g，Yeast extract 0.1 g，Ferric citrate 0.01 g，NaCl 1.945 g，MgCl2 0.598 g，Na2SO4 0.324 g，CaCl2 0.18 g，KCl 0.055 g，Na2CO3 0.016 g，KBr 0.008 g，SrCl2 0.0034 g，H2BO3 0.0022 g，Na2SiO4 0.0004 g，NaF 0.00024 g，NH4NO3 0.00016 g，Na2HPO4 0.0008 g
	1/10 2216E+	4/28 ℃	Y/N	Tryptone 0.5 g，Yeast extract 0.1 g，Ferric citrate 0.01 g，NaCl 1.945 g，MgCl2 0.598 g，Na2SO4 0.324 g，CaCl2 0.18 g，KCl 0.055 g，Na2CO3 0.016 g，KBr 0.008 g，SrCl2 0.0034 g，H2BO3 0.0022 g，Na2SiO4 0.0004 g，NaF 0.00024 g，NH4NO3 0.00016 g，Na2HPO4 0.0008 g，KNO3 0.004 g，NaCl 30 g
	1/3 R2A	4/28 ℃	Y/N	Yeast extract 0.17 g，Casein Hydrates 0.17 g，Glucose 0.17 g，Soluble starch 0.17 g，K2HPO4 0.1 g，MgSO4 0.01 g，Sodium pyruvate 0.1 g，KNO3 0.004 g
	1/3 R2A+	4/28 ℃	Y/N	Yeast extract 0.17 g，Casein Hydrates 0.17 g，Glucose 0.17 g，Soluble starch 0.17 g，K2HPO4 0.1 g，MgSO4 0.01 g，Sodium pyruvate 0.1 g，KNO3 0.004 g，NaCl 30 g
	YJSF+	4/37 ℃	Y/N	2216E media 37 g，CaCO3 5 g，NaCl 100 g，FeCl3 0.5 g，FeSO4 0.5g
	LB	4/28 ℃	Y/N	Tryptone 10g, Yeast extract 5g, NaCl 10g/L, 20g agar/L
Fungi	WSA	4/28 ℃	Y/N	Glucose 10 g，Soybean extract 5 g，Yeast extract 3 g，Malt extract 3 g，NaCl 30 g
	PDA	4/28 ℃	Y/N	Potatoes extract 6 g，Glucose 20 g
	PDA+	4/28 ℃	Y/N	Potatoes extract 6 g，Glucose 20 g，NaCl 30 g
	R2A	4/28 ℃	Y/N	Yeast extract 0.51 g，Casein Hydrates 0.51 g，Glucose 0.51 g，Soluble starch 0.51 g，K2HPO4 0.3 g，MgSO4 0.03 g，Sodium pyruvate 0.3 g，KNO3 0.012 g
	CDA	4/28 ℃	Y/N	NaNO3 3 g，K2HPO4 1 g，MgSO4 7H2O 0.5 g，KCl 0.5 g，FeSO4 7H2O 0.001 g, NaCl 30g
	CDA+	4/28 ℃	Y/N	NaNO3 3 g，K2HPO4 1 g，MgSO4 7H2O 0.5 g，KCl 0.5 g，FeSO4 7H2O 0.002 g
	YPD	4/28 ℃	Y/N	Yeast extraction 1g, Tryptone 2g, Glucose 2g, , Agar 20g/L,NaCl 3g
	YPD+	4/28 ℃	Y/N	Yeast extraction 1g, Tryptone 2g, Glucose 2g, , Agar 20g/L
	SDB	4/28 ℃	Y/N	Yeast extraction 10g, Glucose 20g, Agar 20g/L
Note: Each modified medium was used with as set of different conditions: temperature 4, 28, or 37°C under aerobic(Y) or anaerobic(N) condition.
