## Additional file 1: Table S13 for "Revealing the full biosphere structure and versatile metabolic functions in the deepest ocean sediment of the Challenger Deep"

### Sheet: Table S13
Table S13. Characterization of nineteen sequenced Fungi.
Isolate ID	Identity Value	Query Coverage*	Closest Match**	Phylum	Class	Order	Family	Genus	NCBI Accession NO.
MT20_Y2	1	1	Penicillium citrinum	Ascomycota	Eurotiomycetes	Eurotiales	Trichocomaceae	Penicillium	MZ133743
MT20_Y1	0.986	1	Aspergillus versicolor	Ascomycota	Eurotiomycetes	Eurotiales	Trichocomaceae	Aspergillus	MZ133741
MT20_X3	0.9877	0.99	Aspergillus versicolor	Ascomycota	Eurotiomycetes	Eurotiales	Trichocomaceae	Aspergillus	MZ133740
MT20_X2	1	1	Penicillium citrinum	Ascomycota	Eurotiomycetes	Eurotiales	Trichocomaceae	Penicillium	MZ133736
MT20_X1	0.9842	1	Aspergillus versicolor	Ascomycota	Eurotiomycetes	Eurotiales	Trichocomaceae	Aspergillus	MZ133742
MT20_8	0.902	0.38	Microascus verrucosus	Ascomycota	Sordariomycetes	Microascales	Microascaceae	Microascus	MZ133739
MT20_5	0.9843	1	Aspergillus nidulans	Ascomycota	Eurotiomycetes	Eurotiales	Trichocomaceae	Aspergillus	MZ133737
MT20_3	0.9982	1	Penicillium steckii	Ascomycota	Eurotiomycetes	Eurotiales	Trichocomaceae	Penicillium	MZ133738
MT20_2	0.9741	0.99	Exophiala xenobiotica	Ascomycota	Eurotiomycetes	Chaetothyriales	Herpotrichiellaceae	Exophiala	MZ133735
MT20_15	0.986	1	Aspergillus versicolor	Ascomycota	Eurotiomycetes	Eurotiales	Trichocomaceae	Aspergillus	MZ133745
MT20_14	0.986	0.99	Aspergillus versicolor	Ascomycota	Eurotiomycetes	Eurotiales	Trichocomaceae	Aspergillus	MZ133744
MT20_1	0.9603	1	Purpureocillium lilacinum	Ascomycota	Sordariomycetes	Hypocreales	Ophiocordycipitaceae	Purpureocillium	MZ133734
MT19_20	0.993	0.87	Onygenales sp.	Ascomycota	Eurotiomycetes	Onygenales	Onygenaceae	Onygenaceae	MZ133733
MT19_19	0.8688	0.99	Gymnoascus halophilus	Ascomycota	Eurotiomycetes	Onygenales	Gymnoascaceae	Gymnoascus	MZ133732
MT19_18	0.9967	1	Aureobasidium_pullulans	Ascomycota	Eurotiomycetes	Dothideales	Dothioraceae	Aureobasidium	MZ133731
MT19_17	1	1	Cladosporium tenuissimum	Ascomycota	Eurotiomycetes	Dothideomycetes	Capnodiales	Cladosporium	MZ133730
MT19_16	0.9967	1	Aureobasidium pullulans	Ascomycota	Eurotiomycetes	Dothideales	Dothioraceae	Aureobasidium	MZ133729
MT19_15	1	0.99	Aureobasidium pullulans	Ascomycota	Eurotiomycetes	Dothideales	Dothioraceae	Aureobasidium	MZ133728
MT19_14	0.9934	1	Aureobasidium pullulans	Ascomycota	Eurotiomycetes	Dothideales	Dothioraceae	Aureobasidium	MZ133727
*: Percentage of the query isolate ITS againest the closest reference genome ITS using blast.
**: Closest reference genome using blast against NCBI ITS database.
