## Additional file 1: Table S14 for "Revealing the full biosphere structure and versatile metabolic functions in the deepest ocean sediment of the Challenger Deep"

### Sheet: Table S14
Table S14. Nineteen bacterial isolates considered as new species, which have 16S rRNA gene sequences with <=97% identity to closest reference.
No.	CloneID	Identity(%)	Genus	16S rRNA sequence
1	1186_SHOU_XZ	95.98	Alteromonas	>MT19_16SrRNA_1186_SHOU_XZ
				GCTACCATGCAGTCGAACGGTAACATTTCTAGCTTGCTAGAAGATGACGAGTGGCGGACGGGTGAGTAATGCTTGGGAACTTGCCTTTGCGAGGGGGATA
				ACCACTGGAAACGGTGGCTAATACCGCATAATGTCTCCGGACCAAACAGGGCTTTCGGGCTCTGGCGCAAAGAGAGGCCCAAGTGAGATTAGCTAGTTGG
				TGAGGTAAGAGCTCACCAAGGCAACGATCTCTAGCTGTTCTGAGAGGAAGATCAGCCACACTGGGACTGAGACACGGCCCAGACTCCTACGGGAGGCAGC
				AGTGGGGAATATTGGACAATGGGGGCAACCCTGATCCAGCCATGCCGCGTGTGTGAAGAAGGCCTTCGGGTTGTAAAGCACTTTCAGTGGGGAGGAAAGG
				TTAACGGTTAATACCCGTTAGCTGTGACGTTACCCACAGAAGAAGCACCGGCTAACTCCGTGCCAGCAGCCGCGGTAATACGGAGGGTGCAAGCGTTAAT
				CGGAATTACTGGGCGTAAAGCGCACGCAGGCGGTTTGTTAAGCTAGATGTGAAAGCCCCGGGCTCAACCTGGGACGGTCATTTAGAACTGGCAGACTAGA
				GTCTTGGAGAGGGGAGTGGAATTCCAGGTGTAGCGGTGAAATGCGTAGATATCTGGAGGAACATCAGTGGCGAAGGCGACTCCCTGGCCAAAGACTGACG
				CTCATGTGCGAAAGTGTGGGTAGCGAACAGGATTAGATACCCTGGTAGTCCACACCGTAAACGCTGTCTACTAGCTGTTTGTGCCTTTAAGGCGTGAGTA
2	M112_SHOU_WYL	71.769	Photobacterium	>MT19_16SrRNA_M112_SHOU_WYL
				CCATGCAAGTCGAGCGGTAACAGAAAGAACTTTGCTTCTCTGCTGACGAGCGGGACACGGGAGAATAGCACTTGGAAATTTGTTTTTAAGGGGGGGACCA
				CCACTGGAAAACGGGGCTAACCCCGTATAGTGTCCACGGCCCACGGGGGGGGACCTTCGGGCCTCACACCTGACCATGAGCCCTTACGTAATTGGCTAGG
				TGGTGGGTTACCGGCTCACCAATGTCACGATGCCTAGATGTTCTGATAGGATGATCTGCCACTGTGGGACTGACACAACGCCCACACTCCTACGGGAGGC
				AGAATAGGGGAATATGGCACAATGCCGGAAGCCCTGATGCCGCCATGGCGAGTGAGGGAATAAGGCCTTCAGGTTGTTTCGCACTTTCAGAGAAGAGGAA
				AGGTAGATACTGATTACCTTTCCCTTTTGACCTTAACAACCAACGAATCACCCCCTAACTCCGTGCCCGCAACCACGGAAATACCGAGGGTGCATCCGAT
				TTTCTGGATTACTGGCCGTAACGGGTACGTTGGCGGTGTGTAAGGCTAAATGCCGAAGCCCCCCTGTCATGCTGATATTAACATGTAAAACTGGAACGCT
				GGAGACCTGAATAGAGTGCCAGGATTTCCGGTGTAATGCTGAAATGTCTAGATATTGAAAGGAATACAAGTCGACACCGTGGCCACCTGCTCACACACTG
				ACGCTAAAGTGCGAGAGCCTGACGAGATTACATGATTAGATACCCTGCACCGCCACCCCGGACACCATGTCAACTATGTGTTCGTGACATGAATACGTGA
				GTTACCCAGCTAACGCACTAAGTTGGCCGCCTGGGGCGCAAGGTCAAAAGGTTAAAACTCAGACGAATTGA
3	MTFD_0139	78.154	Idiomarina	>MT19_16SrRNA_0139_FUDAN
				AGAATTGCGGCGGCTACCATGCAAGTCGAGCGGTAACAGAGAGAAGCTTGCTTCTCTGCTGACGAGCGGCGGACGGGTGAGTAATGCTTGGGAATTTGCC
				TTTAGGCGGGGGACAACCACTGGAAACTGCGGCTAATACCGCATAATGTCTACGGACCAAAGGGGGGGACCTTTCGCCCTTTCACCTTGGCATGAGCGCG
				ATTGGGATTATGTAGTTGGTGGGGCTCAGGCTCGCCACGGCCACTATCCCTTTTTGTTCTGAGATGATGATCACTCACACTGGGACTGAGACACGGCCCC
				TACTCCTGGCAGAGGTGGGGAATATTAATATTGGGGCTGGGGGAGACCTGATGTGCCCCGTGTGTGTGTGTGAACTTCGCCTTGTAGTTGTCTTTCACTT
				TCGAGGAAGAGGAAGGATGTTGTATCTGCTATGTGTGAATTGATGACAGAAGCAGAACAAGCTATCTCTAACTCCGTGCCCGCGCCGCACTAAGGGTGCG
				GTGCAAGCGTTAAATTACAATTACTGGGCGTAACGCGTACGTGTTTGTTAATGTAAATGTGATGCCCCGCCCTCAACCTCAACCTGGGATTTCATTTTGA
				ACTGTATGCTGTGATCCTGAAGGGGAATTTCATGTCCAGTGTAGAAATGAAAGAGATCATATTGAAACAATACGCGAGGGCAACCCTGACCTGCTCTGAC
				ACTGATGCTGAAGTACGAGGCGAGAAAGCGATTAGATCACATACCCTGCAATCA
4	MTFD_0165	96.06	Marinobacter	>MT19_16SrRNA_0165_FUDAN
				GCGCTGGGCAGCTACCATGCAGTCGAGCGGTATCAGGGGTAGCTTGCTACCCGCTGACGAGCGGCGGACGGGTGAGTAATGCATAGGAAACTGCCCCCCA
				TGGGGGGATAGCCCGGGGAAACCCGGATTATTACCGCCTACTGCCTTCGGGAGAAAGCAGGGGATCTTCGGACCTTGCGCTATTGGATGTGCCTATGTCG
				GATTACCTGGTTGGTGAGGTAATGGCTCACCCCGGCGACGATCCGATGGTGGTCTGAGAGGATGATCAGCCACCTCGGGACTGAGACACGGCCCGAACTC
				CTACGGGAGGCAGCAGTGGGGAATATTGGACAATGGGGGCAACCCTGATCCAGCCATGCCGCGTGTGTGAAGAAGGCTTTCGGGTTGTAAAGCACTTTCA
				GTGAGGAGGAAAAGTTAATCCTTAATACGGGCTAGCCTTGACGTTACTCACAGAATAAGCACCGGCTAACTCCGTGCCAGCAGCCGCGGTAATACGGAGG
				GTGCAAGCGTTAATCGGAATTACTGGGCGTAAAGCGCGCGTAGGTGGTTTGATAAGCGAGATGTGAAAGCCCCGGGCTTAACCTGGGAACGGCATTTCGA
				ACTGTCAGGCTAGAGTGTGGTGAGGGTAGTGGAATTTCCTGTGTAGCGGTGAATGCGTAGATATAGGAAGGAACACCATGGCGAAGGCGGCTACCTGGAC
				CGCACTGACACTGATGTGCGAAAGCGTGGGGAGCAAACAGGATTAGTCCC
5	MTFD_020	76.064	Marinomonas	>MT19_16SrRNA_020_FUDAN
				GCGCAGGCGCAGCTACCATGCAGTCGAGCGGTACATATAGACTTGCTACTTTGCTGACGAGCGGCGGAGGGGTGAGTAGTGCTTGGGATGTGCCTTGGGG
				GGGGGGACAACTTTTGGAAACCAGTGCTAATACCGTATTGTGTCTACGGACCAAGGGGGGCTTCCGCTCTCCCCTTTATATTGCCCCAAGTGGTATTATC
				TATGTGGAGAGGTAATGGCTCACCAAGGCCACTATCCCTATCTGGTTTGAGAAGAAGATCACCCACTCTGGGACTGACACACGCCCCACACTCCTACGGG
				AGGCAACTGTGGAGAATATTGCACTGGGGGCGCAACCCTTATGCACCCGTCCCGCGTGTGTGAAAAAGGTCTTCGGTTTGTAAAACTCTTTCACTCAAGA
				AGAAGGGTTAATATTTAATACCTGCTATCTGTGACTTTACTGACAAAAAAAGCCCCGGCTATCTCCGTGCCAGCACCCGCGGTAATACAGAGGGTGCGAG
				CGTTAATCGAAAATACTGGGCGTAAAGCATACACACGCGTTTTGTTAAGCGATATGTGAAACCCCCGGTCTCAACGTGGAAACTGTTTTTCAAACTGGCA
				ATCTAGAGTGAGATAGAGGGTGGTAAAATTTCGTGTGTAGCTGTGATATGCATAGATATCTGAAAGAATACCTATGGAGAGCGCACCCACCTGTCTCCAC
				TCTGACTCTCATGTACGAAAGCGTGGAGAGCAAACGAGATTATATACCCTTGATACACA
6	MTFD_0203	82.048	Salegentibacter	>MT19_16SrRNA_0203_FUDAN
				TAGCTTGCGCAGCTACCATGCAAGTCGAGGGGTAACATAGAGAAGCTTGCTTTTCTGATGACGACCGGCGCAGGGTGCGTAATACTTGTACAACCTGCCT
				TTTAGCGGGGGATACCCTGGAAACTTGGGTTAATGCCCCATAATGTATACACTTCTCCTGGGGGAATATCAGGCCTTTCTGGCTATTATGGGGGTATGCG
				GGATATTAGTTTGGTGAGGGGTAACGGCTTACCGCGGCAATCCCTAGTTGGGGTCCTGAGAGGGAGATCCCCCACGCTGCTGCTGAGACACCGACACTCC
				TCCTACAGGAGGCAGTGGGGAAGAATGTAGGACAATGGCAACCCTGATGATCCAGCCATGCCTGTGGCAAGAAGGCTGCCCTATGGGTTGCAACTGCTTT
				TACGAAGAAAGAACCACCCCCACTAGTGGGGGTTTGACGGTACTCTGCAAATAAAGATCCGCTAACTCTCCGCCCCAGCCGCGGTAATACGGAGGATCCA
				AGCGTTATCCGGAAATTTGGGTTTAAAGGGTCCGTATGCGGGCAGTGAAATCAAGATGAAAATCTTCCGCTCTCCCCTGAACTGCCATTGATACTGATTG
				TCTTGAGTTATCATAAAATGGTTATAAAATTTCCTGTGTCGGTGAAATGCATATATATTACTCAAAGTACCGATTGCGAAAGCGCATCACTCTGAATATA
				CAGACACTGATAGACAAAAACGTATGTAGAGAACAGGATTTATACCCTGGGAAACCAA
7	MTFD_0209	95.296	Algoriphagus	>MT19_16SrRNA_0209_FUDAN
				GAAGTCATGGCGCAGCTATACATGCAAGTCGAGCGGTATATATCTTTCGGGATATAGAGAGTGGCGCACGGGTGCGTAACGCGTATGCAACCTACCCAAT
				ACAGGGGGATAGCCCGGAGAAATCTGGATTAATACCCCATGGCACCTTGGAGGGGCATTCCTTTAAGGTTAAAGATTTATCGGTATTGGATGGGCATGCG
				TCTGATTAGCTAGTTGGAGGTGTAACGGACCACCAAGGCGACGATCAGTAGGGGTTCTGAGAGGAAGGTCCCCCACACTGGCACTGAGATACGGGCCAGA
				CTCCTACGGGAGGCAGCAGTAGGGAATATTGGGCAATGGACGAGAGTCTGACCCAGCCATGCCGCGTGCAGGAAGACGGCGTTCTGCGTTGTAAACTGCT
				TTTATCTGGGAAGAAAAGGCCCATGCGTGGGACATTGCCGGTACCAGATGAATAAGCACCGGCTAACTCCGTGCCAGCAGCCGCGGTAATACGGAGGGTG
				CAAGCGTTGTCCGGATTTATTGGGTTTAAAGGGTGCGTAGGCGGCTGATTAAGTCAGCGGTGAAAGACATCGGCTCAACCGATGCAGTGCCGTTGATACT
				GGTTAGCTTGAGTGTTGGAGGGGTACATGGAATTGATGGTGTAGCGGTGAAATGCATAGATACCATCAGGAACACCGATAGCGAAGGCATTGTACTGGCC
				AACAACTGACGCTGATGCACGAAAGCATGGGTAGCGAACAGGATTAGATACCTGGGTAGTCAAA
8	MTFD_0384	79.058	Leucothrix	>MT19_16SrRNA_0384_FUDAN
				TACGCAGGCGAGCTACCATGCAGTCGAGCGGTACATATAGACTTGCTACTTTGGTGACGAGCGGCGGACGGGTGAGTAGTGCTTGGGAACGTGCCTTGAG
				GTGGGGGACAACTTTTGAAAACCAGTGCTAATACCGCATAGTGTCTACGGACCAAAGGGGGTTTCGGCTCTCCCCTTTATATTGCCCCAAGTGAGATTAT
				CTATGTGGTGAGGTAGTGGCTCCCCAGGGCGACTATCCCTATGTGGTTTGAGAGGATGATCACCCACTCTGGCACTGACACACGGCCCACACTCCTACGG
				GAGGCAGCAGTGGAGAATATTGCACAGTGGGCGCAAGCCTGATGCACCCGTGCCGCGTGTGTGAAAAGGGCCTTCGGTTTGTAAAGCTCTTTCACTCGAG
				AAGAAAGGTTAATATTTAATACCTGCTATCTGTGACTTTACTGACAAAAAAAGCCCCGTCTATCTCCGTGCCAACACCCGCGGAAATACAGAGGGTGCGA
				GCGTTACTCAAAATTACTGGGCGTAAAGCATACGCACGCGTTGTGTTAAGCGATATGTGAAAGCCCCGGTCTCAACCTGAAAACTGTATTTCAAACTGGC
				AAACTAGAGTGAGATAGAGGGTGGTAGAATTTCATGTGTAGCGGTGAAATGCATAGATATCTGAGAGAATACCGATGGCAAACGCACACACGTGGCACAA
				CTCTGACTCTCATGTAAGAAAGCGTGGAGAGCAAACAAGATTATATACTCTGGTACACA
9	MTFD_0516	95.49	Thalassospira	>MT19_16SrRNA_0516_FUDAN
				TTCCTTAGCGCAGCTACCATGCAGTCGTACGAGAGGTTCTTTCGGGAGCTGGAGAGTGGCGCACGGGTGAGTAACGCGTGGGGACCTACCTCTTAGTGGG
				GGATAACGGTTGGAAACGACCGCTAATACCGCATACGCCCTTCGGGGGAAAGATTTATCGGTAGCACATGGACCCGCGTTGGATTAAATATTTGGTGAAG
				TAACGGCTCACCAAGTCAGCGATCCATAGCTGGTTTGAGAGGATGATCAGCCACACTGGGACTGAGACACGGCCCAAACTCCTACCGGAGGCAACACTGG
				GGAATATTGGACAATGGGCGCAAGCCTGATCCAGCCATGCCGCGTGAGTGAAGAAGGCCTTCGGGTTGTAAAGCTCTTTCATATGCAAAGATGATGACGG
				TAACATCACAACAAGCCCCGGCTAATTTCTTGCCAACACCCGCGGTAATACAAAAGGGGCAAGCGTTGTTCGGATTTACTGGGCGTAAAGGGCACGCAGG
				CGGTCCTGCCAGTCAGGGGTGAAAG
10	MTFD_0563	91.221	Pelagibacterium	>MT19_16SrRNA_0563_FUDAN
				TTTTGCATGCGGCAGCTTACCATGCAGTCGAACGCATTCTTCGGACTGAGTGGCAGACGGGTGAGTAACGCGTGGGAATCTACCCATCTCTCTGGAATAA
				CTGCTGGAAACTGGAGCTAATACCGGATACGCCCTTTTGGGGAAAGATTTATCGGGGATGGATGAGCCCGCGTTGGATTAGCTAGTTGGTGGGGTAATGG
				CCTACCAAGGCGACGATCTTTAGCTGGTCTGAGAGGATGATCAGCCACATTGGGACTGAGACACGGCCCAAACTCCTACGGGAGGCAGCAGTGGGGAATA
				TTGGACAATGGGGGCAACCCTGATCCAGCCATGCCGCGTGAGTGATGAAGGCCTTAGGGTTGTAAAAGCTCTTTTCACCGGGGACGATAATGACGGTACC
				CACAAAAAGAAAGCCCCCGGCTAAACTTTCGTGCCCAGCAGCCCGCGGGTAAATACCAAAGGGGGCTAGCGTTTGTTTCGGAATTTACTGGGGCGTAAAA
				GCGCACGTAAGGCGGGATATTTTAAGTCCT
11	MTFD_0622	89.796	environmental_samples	>MT19_16SrRNA_0622_FUDAN
				ATAGCCTGCGCAGCTACCATGCAGTCGACGAGACGTTCCTACCTTGCTGCCGATGGCGACCGGGTGCGGGCCCTAGTGGACCTACCTCTGCCCGGGGGAG
				GGGGGTTGGAAGCGACCGCCAATGCCAATTCCGCCCTTCTGGGGAAGGATTTAGGGGGATCAGATGCCCCCTATTGGATTAACATATGTGGGATTGTAAC
				GGTTCACCGGTTCTGGGTTCCCTAGGTGGTTTGCCAGGATGGGCCTCCGAGGATGAACTGACACACGGCCCCTACTCCTCCGGCAGGACTCCTAGGGGAA
				TATTGAACGGGGGGTATTGGCCTGTGCGGGCCACCCCGCTCCAGCCAAGACGGCCTTGTGAATAAAGCCCTCTTTTTGATGCGAACTTGATGACGGGAAC
				AACACAAAACGCCCCGTATACTTTCGGGCCAACATCCCTCGAAAAACAAAAGGGGCAAACCTTGTTGCCATTTACTGGGCGAAAAGGGAGGGCGCGAGGT
				CTAGCCAGAATGGGTGGAAAGCCCGGGGCTCAACCCGGGATGTGCCTCTGATTGTGAAGGACTCGAGACTAACATGGGAAGGGGAACTTCCCCTGGTAGA
				GTAGAAATTCGGAGATATTGGTAGAATTCCCGGAGTAGAGGGCGGCTGCCTGGACTACATCTGACGCTCAGGTGCGAAAGCGTGGCTACTGAACTGAATC
				AGATACTGGGGGTGCTCAAGC
12	MTFD_0633	77.404	Hafnia	>MT19_16SrRNA_0633_FUDAN
				GACATGCGCAGCTACCATGCAGTCGAGCGGTAAAGTTAGTTTGTTGCTCCTCTGATGACCACCGGGGGGCGGGTGAGTAATGCTTGGGAATGTTCCTTAT
				GGTGGGGGACAACAATTGGAAACGACTGCTAATACCGCTTAATGTCTTCCGACCATTAACGGGGACCTTCTGGCCTCGCGCCAATGGATCTGCCCAAGTG
				GGATTAGCTAGGAGGTGAGGTAATGGCCCACCAAGGCGACGATCCCTAGCTGGGATAAGAAGATGATCCACCACGCTGCGACTGAGACACCGCCACTACT
				CCTACAGGAGGCAGCGATGAAGAATATTGCACGAAGGCCGCAATGCTGATGCCATGCTGCCGGGTGGAAGAAGAACGCCTTCGGGTTGTAAAGCTCTTTC
				ACTAAAGAAGAAAGGTTGGATGTTAATATGATTACGCTGTGACGTTACTTACAAAAGAATAACCCCCTAACTCCATGCCAGCAACCACGGAAGTACCGAG
				GGTGCTCCCGAAACTCTGAATTACTGGGCGTAAAACGTACGCTAGCGGTTTGTTAATCAAAATGTGAAACTCCCGTGCTCAACCTGGGAACTGCATGTTA
				AACTGGAAAACTAAAGAGTGATATAGAATGGTAGAATTTCCGGTGAAATGCATAAATATTACTAGATCTACCGGAATACCGATGGCATCACTACTACACC
				TATTGTCAACTCTGGCACTCATGTACGAGAACCTGAGGAGATTACATGCTTGGATACCCAGG
13	MTFD_0636	79.104	Chryseobacterium	>MT19_16SrRNA_0636_FUDAN
				GTGCCAGGCGGCAGACTACCATGCAGTCGAGGGGTAACAGTTAGTTTGTTGCTCCTCAGATCAGCACCGGGGGGCGGATGACGAATGCTTGGGAATGTTT
				CTTATGGATAGGGAGGAAATTTCAAACGACTGCCAATACCGCTTGTGTCAATCGTCCATTAACGAGGACCTTCTCGGCTCGCGCCAATGGATCTGCCCCC
				TGGGACTACATGGAGTGGAGGTAATGGCCCATGGCGGCGACAAGCCCGGGCTGGGATAAGAAGATCCCCCACCCTGCTGCTGATACGACGCCCCCACTAC
				TCCTACAGGAGGCAGCGAGGAAGAATGTTGCATGGAGGCCGCTCTGATGATGCCATGCTGCCTGCTGGAAGAAGAACCTCTGCGTTGTGAACTGCTCTTT
				CACAAAAGAAGAAAGACTGGATGTTAATATGATGACGGTATTGTATGACTTACCACCGAATAACTCCGTGCCTCCATGCCAGCAAATACGGAAGGAGCGA
				GGGTGATCCCGAATCACTGAATTACTGGGGTCCAAACGCACGCTAGTAAGTTGTGAGTGAAAATGTGAAACTCACCTGCTCAACCTGCTTTGATACTGTT
				AAACTTGAATTCTAAAGAGTGATATAGAATGGTAGTGTTCCGGTGAAATGCATAAATATTACTTAGAATACCGATTGCCAGATCGGATCACTACTACTAT
				ATTGACACTGATGGCACTCAAGCACGAGGACCGGACGAGATTACATGCTTGGTACCCCAG
14	MTFD_0655	76.606	Pseudoalteromonas	>MT19_16SrRNA_0655_FUDAN
				AGGCATGCGCAGCTACCATGCAAGTCGAGCGGTAAAGATAGTTTGTTGCTCCTCTGATGACCACCGGGGGGCGGGTGAGTAATGCTTGGGAATGTTCCTT
				ATGGTGGGGGAGGAAATTGGAAACGACTGCTAATACCGCTTAATGTCTTCCGATTAAGCGGGGGACCTTCTGGGCTCGCGCCAATGGATCTGCCCAAGTG
				GGATTAGCATGGAGGTGAGGTAATGGCCCATGGAGGCGACGATCCCTAGCTGGGATAAGAAGATGCCCCGCCCCGCTGCTGATGAGACGCCGCCACTACT
				CCTACAGGAGGCAGCGAGGAAGAATGTTGCACGAAGGCCGCAAGCATGATGCCATGCTGCCGGGTGGAAGAAGAACGCCTTCGTTGTGAACTGCTCTTTC
				ACTAAAGAAGAAAGACTGGATGTTAATATCATGACGCTGTTGTATGACTTACAAAAGAATAACCCCCTAACTCCGTGCCAGCAACCACGGAAGTACCGAG
				GGTGATCCCGAAACTCTGAATTACTGGGCGTAAAACGCACGCTAGCGGTTTGTTAATGAAAATGTGAAACTCCCCTGCTCAACCTGCTTTCTGCATTTTA
				AACTGGAATTCTAAAGAGTGATATAGAATGGTAGAATTTCCGGTGAAACGCATAAATATTACTTGATCTACCGATTGACCGATGGCATCACTACTACTAT
				ATTGACACGCAGGGACTCATGTACGAGAAGGGGAGGAGATTACACCC
15	MTFD_0659	74.894	Joostella	>MT19_16SrRNA_0659_FUDAN
				GTGCAATGCGCAGCTACCATGCAGTCGAGCGGTAAAGTTAGTTTGTTGCTCCTCAGATCAGCACCGGGGGGCGGAACGCGAATGCTTGGGAATGTTCCTT
				ATGGATAGGCAGGAAATTTCAAACGACTGCCAATACCGCTTGTGTCAATCGACCATTAACGGGGACCTTCTCGGCTCGCGCCAATGGATCTGCCCCCTGG
				GACTACATGGAGGTGAGGTAATGCCCCATGGCGGCGACAATCCCGGGCTGGGATAAGAAGATCCCCCACCCCGCTGCTGATACGACGCCCCCACTACTCC
				TACAGGAGGCAGCGAGGAAGAATGTAGCACGGAGGCCGCACTGATGATGCCATGCTGCCGGGTGGAAGACGAACGTCTGGGGGGTGAACTGCTCTTTCAC
				AAAAGAAGAAAGACTGGATGTTAATATGATGACGGTATTGTATGACTTACCACCGAATAACTCCGTGCCTCCATGCCCGCAAATACGGAAGTAGCGAGGG
				TGATCCCGAATCTTTGAATTACTGGGGTCCAAACGCACGCTAGTAATTTGTGAATGAAAATGTGCAACTCACCTGCTCAACCTGCTTTGATACTGTTAAA
				CTTGAATTCTTAAGAGTGATATAGAATGGTAGTGTTCCGGTGAAATGCATAAAATATTACTTAGATATACCGATTGCCAAATGGCATCACTACTACTATA
				TTGACGCTGATGGACTAATGCACGAAGAGGGGAGGAGATTACTCTTT
16	MTFD_0757	95.809	Microbacterium	>MT19_16SrRNA_0757_FUDAN
				AAACATTACGCGAGCTACCATGCAGTCGACGGTGAAGAGAGCTTGCTCTTTGGATCAGTGGCGAACGGGTGAGTAACACGTGAGCAATCTGCCCCTGACT
				CTGGGATAACAGTTGGAAACAGCTGCTAATACCGGATACGAGCTTCGAAGGCATCTTCAGAAGCTGGAAAGAACTTCGGTCAGGGATGAGCTCGCGGCCT
				ATCAGCTAGTTGGTGAGGTAATGGCTCACCAAGGCGTCGACGGGTAGCCGGCCTGAGAGGGTGACCGGCCACACTGGGACTGAGACACGGCCCAGACTCC
				TACGGGAGGCAGCAGTGGGGAATATTGCACAATGGGCGCAAGCCTGATGCAGCAACGCCGCGTGAGGGACGACGGCCTTCGGGTTGTAAACCTCTTTTAG
				CAGGGAAGAAGCGAAAGTGACGGTACCTGCAGAAAAAGCGCCGGCTAACTACGTGCCAGCAGCCGCGGTAATACGTAGGGCGCAAGCGTTATCCGGAATT
				ATTGGGCGTAAAGAGCTCGTAGGCGGTTTGTCGCGTCTGCTGTGAAAACTGGAGGCTCAACCTCCAGCCTGCAGTGGGTACGGGCAGACTAGAGTGCGGT
				AGGGGAGATTGGAATTCCTGGTGTAGCGGTGGAATGCGCAGATATCAGGAGGAACACCGATGGCGAAGGCAGATCTCTGGGCCGTAACTGACGCTGAGGA
				GCGAAAGGGTGGGGGAGCAAACAGGCTTAGATACCCTGGTAGTCCACCCCGTAAACGTTGGGAACTAGTTGTGGGGTCCATTCCACGGATTCCGTGACGC
				AGCTAACGCATTAAGTTCCCCGCCTGGGGAGTACGGCCGCAAGGCTAAAACTCAAAGGAATTGACGGGGACCCGCACAAGCGGCGGAGCATGCGGATTAA
				TTCGATGCAACGCGAAGAACCTTACCAAGGCTTGACATATACGAGAACGGGCCAGAATGGTCACTCTTTGGACACTCGTAAACAGTGGTGCATGTTGTCG
				TCAGCTCGTGTCGTGAGATGTTGGGTTAGTCCCGCACGAGCGCACCCTCGTCTATGTGCAGCACGTATGTGGGACTCATGGCATACTGCGGGTCACTCGA
				AGAAGGTGGGGATGACGTCATCATCATGGCCGTATGTCTGGACTTCAGCATGCTACATGCCGTACAAAGGCCTGCCATTACCGCAGTGA
17	MTFD_0768	96.626	Cobetia	>MT19_16SrRNA_0768_FUDAN
				GAGGGGTTAATGCTGGCGGCGGCTACCATGCAGTCGAGCGGAACGATCCTAGCTTGCTAGGAGGCGTCGAGCGGCGGACGGGTGAGTAATGCATGGGAAT
				CTGCCCGATAGTGGGGGACAACCTGGGGAAACTCAGGCTAATACCGCATACGTCCTACGGGAGAAAGCAGGGGATCTTCGGACCTTGCGCTATCGGATGA
				GCCCATGTCGGATTAGCTTGTTGGTGAGGTAATGGCTCACCAAGGCGACGATCCGTAGCTGGTCTGAGAGGATGATCAGCCACACTGGGACTGAGACACG
				GCCCAGACTCCTACGGGAGGCAGCAGTGGGGAATATTGGACAATGGGCGAAAGCCTGATCCAGCCATGCCGCGTGTGTGAAGAAGGCCTTCGGGTTGTAA
				AGCACTTTCAGCGAGGAAGAACGCCTTGGGATTAATACTCCCGAGGAAAGACATCACTCGCAGAAGAAGCACCGGCTAACTCCGTGCCAGCAGCCGCGGT
				AATACGGAGGGTGCAAGCGTTAATCGGAATTACTGGGCGTAAAGCGCGCGTAGGTGGCTAAGTCAGCCAGGTGTGAAAGCCCCGGGCTCAACCTGGGAAC
				GGCATCTGGAACTGCTTGGCTAGAGTGCAGGAGAGGAAGGTAGAATTCCCGGTGTAGCGGTGAAATGCGTAGAGATCGGGAGGAATACCAGTGGCGAAGG
				CGGCCTTCTGGACTGACACTGACACTGAGGTGCGAAAGCGTGGGTAGCAAACAGGATTAGATACTCTGGTAGTCCACGCCGTAAACGATGTCAACTAGCC
				GTTGGGTCCCTTGAGGACTTAGTGGCGCAGCTAACGCAATAAGTTGACCGCCTGGGGAGTACGGCCGCAAGGTTAAAACTCAAATGAATTGACGGGGGCC
				CGCACAAGCGGTGGAGCATGTGGTTTAATTTCGATGCAACGCGAAGAACCTTACCTACCCTTGACATCCAGAGGACTTTCCAGAGATGGATTGGTGTCTT
				TCGGAACTCTGAGACAGGTGCCTGCATTGCTGTCGTCAGCCTCGTGTTTGTGAAATGTTGGGTTAAAGTCCCGTAACGAAGCGCAACCTCCTATTCCTTA
				TTTGCCAGCGAGTTAATGACGGGAACTTCTAATGAGACTTGTCCGTGGTACAAACGGAAGAAAGGTGGGACGAACTCAATTCATCTATGTGCCCTTTACG
				GGTAGAGGCTTACACAACCTGGTTTACTAATTGAC
18	MTFD_0792	96.012	Pseudomonas	>MT19_16SrRNA_0792_FUDAN
				CCCAGGGCTGATTGGCGTTTTGAACACGATTACGAAGGATTCCGACTTCATGACAGTCGAGGTTCAGAGTCCGATCCGGACTACGTATCGGGTTATTGGG
				ATTAACTCCCCCTCGCGACTTGGAACCCCTTTGTACCGAACATTGTAGCACGTGTGTAGACCTGGCCGAAAGGGCCATGAAGACTTGACATCATCCCCAC
				CTTCATCCGGATTGACACCGGCCCTCTCCTTAAAGTGCCCACCATAACGAGCTGGTACCTAACGACAAGGGTTGCGCTCGTTACGGGACTTAACCCCCCA
				TCTCACGACACTAGCTGACAACAGACCCGCAACACCTGTGTCTGAATTCCCGAACGCACCAATCCATCTCTGGAAAGTTCTCAGCATGTCAAGGTCACGT
				AAGGTTCTTCGCGTTGCTTCTAATTAAACCACATGCTCCACCGCTTGTGCGGGCCCCCGTCAATTCATTTGAGTTTTAATCTTGCGACCGTACTCCCCAG
				GCGGTCAACTTAGTGCGTTAGCTGCGCCACTAAGAACTCAAGGTTCCCAACGGCTAGTTGACATCGTTTACGGCGTGGACTACCAGGGTATCTAATCCTG
				TTTGCTCCCCACGCTTTCGCACCTCAGTGTCAGTATCAGTCCAGGTAGTCGCCTTCGCCACTGGTGTTCCTTCCTATATCTACGCATTTCACCGCTACAC
				AGGAAATTCCACTACCCTCTACCGTACTCTAGCCAAGCAGTTATGGATGCAGTTCCCAGGTTGAGCCCGGGGATTTCACACCCATCTTACTTAGCCACCT
				ACGCGCGCTTTACGCCCAGTAATTCCGATTAACGCTTGCACCCTCTGTATTACCGCGGCTGCTGGCACAGAGTTAGCCGGTGCTTATTCTGTCGGTAACG
				TCAAGACTGATACGTATTAAGCATCAGCCCTTCCTCCCAACTTAAAGTGCTTTACAATCCGAAGACCTTCTTCACACACGCGGCATGGCTGGATCAGGGT
				TTCCCCCATTGTCCAATATTCCCCACTGCTGCCTCCCGTAGGAGTCTGGACCGTGTCTCAGTTCCAGTGTGACTGATCATCCTCTCAGACCAGTTACGGA
				TCGCAGCCTTGGTGAGCCGTTACCTCACCAACAAGCTAATCCGACCTGGGCTCATCTGATAGCGCAAGGTCCGAAGATCCCCTGCTTTCTCCCGTAGGAC
				GTATGCGGTATTAGCGTCCGTTTCCGAACGTTATCCCCCACTATCAGGCAGATTCCCAGGTATTACTCACCCGTCCGCCGCTCTCAAGAGAAGCAAGCTT
				CTCTCTACCGCTCGAACTGCGACGGTAGGGCCGCCCCGCCCGGCGGG
19	MTFD_0795	84.375	Halomonas	>MT19_16SrRNA_0795_FUDAN
				GGCGTGCGCAGCTACCATTGCARTGCGCAGCGGTAMCAKGSAGTCGAGCTTGCTACCTTCGSTGWCGAGCGGCGGACGGGTKAGTAAYGCRTRGGAATCA
				TRCCCKWTWSTRSGGRATARCCTSGGGAAACYSAGAGCTAATACCGYATAMGYCCTWCGGGRGAAAGRKKKMTCCGGCTCCCGMWATTGGATTGAGCCYA
				TGTCGTTAGATTAGMTAGTTGGTRRGGTAATGGCYTACCAAGKCWACGATCYRTAGCTGGTYTKAGAGGATGATCAGCMACATCTGGGACTGAGACACGG
				CCCAGAACTCCTACGGGAGGCAGCAGTGGGGAATMTTRGACAATGGGSGCAASCCTGATCYAGCCATGCCGCGTGTGTGAWGAAGGYCYTMGGRTYGTAA
				AGCACTTTCAGCSAGGAAGAWCGMCTAATCGGTTACAGTACCYGGTAGGAAAGACATCACTCGCAGAAGAAGCACCGGCTAACTCCGTGCCAGCAGCCGC
				GGTAATACGGAGGGKGYWAGCGTTRWTCGGAATTACTGGGCGTAAAGCGYRCGTAGGYGGMTTGGATAAGYYGGKKGTGAAAKCCCMGGGCTCAACCCTG
				GGAACKGCMTCCRRAACTRTCAGKCTAGAGTKCGAGGAGAGGWGAGGTRGAATTCCMRGTGTAGMGGTGAAATKCGTAGAKATYKGGAGGAAYACCAGTG
				GCGAAGGCGGCTCWTCTGGACTCGAYACTGACRCTGAGGTRCGAAAGYGTGGGKAGCAAACAGGATTAGATACCCTGGTAGTCCACRCCGTAAACGATGA
				ATCGACCAGYCGTYGGGTGCCTAGTAKCACTGTTCGGTGRCGACASYTAACGCGATTAAGTCGATTCCGCCTGGGGAGTACGGYCGCAAGRTTAAAACTC
				AAAKGAATTTGACGGGGGCCCGCACAAGCGGTGGAGCATGTGGATTTAATTCGAWGCAACGCGMAGAACCTTACCWACCCTTGACATCCTRYGCTAAGCC
				SGAGAAGATTCKGGYGTKCACTTCGGWRACKCAGTAGACAGGTGCTGCATGGCCTGTCGTCAGCTCGTGTYGTGARATGTTSGGTTAAGTCCGTGCAACG
				AGCGCAACCCACATCCTTAGTTGCCAGCAGTTCGGCTGACACT
