## Additional file 1: Table S15 for "Revealing the full biosphere structure and versatile metabolic functions in the deepest ocean sediment of the Challenger Deep"

### Sheet: Title
Table S15. Composition of microbial communities with other Mariana trench sites.

### Sheet:  Nunoura. et al. (2018)
Fig. Composition of SSU rRNA gene tags of microbial communities from hadal water and trench bottom sediment (sediment core #AB11) in the Challenger Deep, the Mariana Trench.		Relative abundance in tag sequence(%)
		5 cmbsf	15 cmbsf	65 cmbsf	123 cmbsf
	Alphaproteobacteria	3.30462	5.16733	6.77918	5.2169
	Betaproteobacteria	0.033129	0.0168591	0.132739	0
	Deltaproteobacteria	3.04787	2.98407	3.47018	2.51572
	Gammaproteobacteria	2.15339	2.41086	5.08201	1.02403
	Zataproteobacteria	0.414113	0.261317	0.227553	0.00806322
	other Proteobacteria	4.09144	3.32125	3.95373	2.81406
	Acidobacteria	0.339573	0.19388	0.644733	1.08853
	Actinobacteria	0.795097	0.657506	1.29895	2.57217
	Armatimonadetes	0.389266	0.488915	0.075851	0.20158
	Bacteroidetes	6.80802	5.32749	12.6481	2.50766
	Chlorobi	1.1678	1.78707	2.68323	0.0161264
	Chlorofiexi	15.6203	14.1448	13.1127	34.5348
	Deferribacteretes	0.265032	0.278176	0.407699	2.98339
	Elusimicrobia	0.115952	0.236028	0.151702	0.524109
	Firmicutes	0.223621	0.328753	1.45065	2.12869
	Gemmatimonadetes	3.71045	2.96721	4.05803	2.91082
	Marinimicrobia	4.03346	4.82171	4.6838	6.30543
	Nitropinae	0.240185	0.413049	0.237034	0.0806322
Reference	Nitrospirae	0.0579758	0.101155	0.075851	0.282212
[1] Nunoura, T. , Nishizawa, M. , Hirai, M. , Shimamura, S. , & Takai, K. . (2018). Microbial diversity in sediments from the bottom of the challenger deep, the mariana trench. Microbes and Environments, 33(2).	Spirochaetes	0.0414113	0.0252887	0.00948137	0.120948
	Ca.Parcubacteria	0.389266	1.01155	0.218072	0.669247
	Planctomycetes	9.78135	8.34528	8.5996	6.10385
	Verrucomicrobia	0.115952	0.109584	0.0568882	0.00806322
	BD1-5	0.298161	0.337183	0.151702	0.193517
	Bhi80-139	0	0	0	5.51524
	BRC1	0.753686	0.505774	0.758509	0.112885
	OP3	0.397548	0.227598	0.293922	0.24996
	TA06	0.563194	1.59319	0.322367	0.338655
	TM6	0.173927	0.118014	0.170665	0.0322529
	WS3	0.00828226	0	0.0189627	0.620868
	other Bacteria	0.397548	0.345612	0.189627	0.459603
	Euryarchaeota	0.18221	0.446767	0.0189627	0.0322529
	Woesearchaeota	9.93043	18.5198	10.5243	17.4327
	Thaumarchaeota	30.1143	22.4985	17.4552	0.395098
	Other Archaea	0.00828226	0	0	0
	Others	0.033129	0.00842957	0.0379255	0

### Sheet: Peoples. et al. (2019)
Figure. Relative sequence abundances of the 10 most abundant phyla within surficial sediments of the Kermadec and Mariana trenches organized by core (labeled by water depth), trench, and sediment horizon depth.
		Mariana Trench	Relative abundance (%)
			Min	Max
		Acidobacteria	0.259894	4.25532
		Bacteroidetes	0.259894	7.44681
		Chiorobi	0.271702	4.25532
		Chloroflexi	1.06383	12.766
		Gemmatimonadetes	0.259894	5.31915
		Hydrogenedentes	0.271702	1.06383
		Planctomycetes	5.31915	15.9574
		Proteobacteria	17.0213	39.3617
		Thaumarchaeota	13.8298	74.4681
		Woesearchaeota (DHVEG-6)	0.259894	9.57447
		Reference
		[1] Peoples, L. M. , Grammatopoulou, E. , Pombrol, M. , Xu, X. , Osuntokun, O. , & Blanton, J. , et al. (2019). Microbial community diversity within sediments from two geographically separated hadal trenches. Frontiers in Microbiology, 10.

### Sheet: Cui. et al.(2019)
Fig. 2 Relative abundance of prokaryotic phyla in the sediments from the Challenger Deep. The microbial communities were revealed based on sequencing of 16S rRNA gene amplicons and classifcation at the phylum level using the RDP classifier against the SILVA 132 database. The core lengths were at the phylum level using the RDP classifier against the SILVA 132 database. The core lengths were indica…
	The 11 most dominant bacterial phyla (>1%) were Proteobacteria, Chloroflexi, Actinobacteria, Planctomycetes, candidate phylum Patescibacteria, candidate phylum Marinimicrobia, Gemmatimonadetes,Bacteroidetes, Firmicutes, Acidobacteria and candidate phylum Zixibacteria (Fig. 2).
	Reference
	[1] Cui, G. , Li, J. , Gao, Z. , & Wang, Y. . (2019). Spatial variations of microbial communities in abyssal and hadal sediments across the challenger deep. PeerJ, 7, e6961.

### Sheet: Hiraoka. et al.(2019)
Fig. 5 Relative abundances of sequences at the phylum level. Groups with <5% abundance were summarized as “Other.” Sediment samples retrieved from deep sediment layers (>50 cmbsf) are indicated by surrounding black rectangles.
	Mariana Trench	Relative abundance (%)
		Min	Max
	Acidobacteria	0.24697	6.06061
	Atribacteria	0.0112222	0.123434
	Bacteroidetes	0.370404	16.1616
	Chloroflexi	3.0303	17.1717
	Marinimicrobia	0.10101	13.1313
	Nanoarchaeaeota	0.617374	33.3333
	Nitrospinae	0.370404	3.0303
	Nitrospirae	0.10101	2.0202
	Patescibacteria	0.336768	9.09091
	Planctomycetes	4.0404	31.3131
	Proteobacteria	13.1313	50.5051
	Schekmanbacteria	0.134646	2.0202
	Thaumarchaeota	0.673434	67.6768
	Reference
	[1] Hiraoka, S. , Hirai, M. , Matsui, Y. , Makabe, A. , & Nunoura, T. . (2019). Microbial community and geochemical analyses of trans-trench sediments for understanding the roles of hadal environments.
