## Additional file 1: Table S16 for "Revealing the full biosphere structure and versatile metabolic functions in the deepest ocean sediment of the Challenger Deep"

### Sheet: Table S16
Table S16. The relative abundance comparison of dominant microbial groups in Mariana Trench sediment (10840m) with other hadal sediment samples (top 30 abundant across all samples). Sample names are defined by sample location, sample type and sampling depth. MT, Mariana Trench; NBT, New Brititain Trench; Yap, Yap Trench; S, sediment; e.g., MT-S-10840 (5cmdsf) is the surficial segment (sediment de…
	MT_S_10840 (5cmbsf)	MT_S_10840 (10cmbsf)	MT_S_10840 (15cmbsf)	Yap_S_4435	Yap_S_4568	Yap_S_6578	NBT_S_8720 (5cmbsf)	NBT_S_8720 (10cmbsf)	NBT_S_8720 (15cmbsf)
Proteobacteria	37.173	38.1907	52.6171	10.5244	31.8926	15.3848	53.7981	52.5297	47.5695
Chloroflexi	18.1582	16.0202	10.2994	0.746572	3.49641	1.54024	5.36926	5.57529	6.66549
Actinobacteria	5.75216	8.24947	9.24466	0.780021	2.00594	0.839794	5.33376	5.52771	5.96195
Thaumarchaeota	7.51741	4.8275	4.27073	75.2516	38.4912	66.3179	2.05714	1.94222	0.372838
Planctomycetes	6.29877	5.32803	3.19318	0.538414	2.19536	0.90971	7.0914	7.76135	12.1008
Firmicutes	3.05298	7.1505	4.66714	2.08782	2.08094	1.57436	2.4373	2.7057	3.10728
Bacteroidetes	4.80189	3.9808	3.64757	3.19087	5.17999	3.88314	3.28791	2.93272	3.30119
Gemmatimonadetes	4.23459	3.21803	2.02716	0.101781	0.54636	0.201129	2.3816	2.61468	3.17567
Acidobacteria	3.50205	2.87982	1.69853	0.75208	2.96546	1.3656	7.36582	7.62192	6.85051
Cyanobacteria	1.06948	1.01325	0.656358	0.502937	0.909226	0.59337	1.39502	1.32154	1.234
Verrucomicrobia	1.14705	0.932649	0.581063	0.322965	0.935053	0.507633	1.79447	1.43309	1.33031
Euryarchaeota	0.904144	1.1158	0.573225	0.636032	0.568653	0.625243	0.643366	0.767499	1.21998
Apicomplexa	0.0621364	1.46048	0.780884	0.176334	0.0337858	0.0620587	0.01225	0.0102993	0.0149316
Candidatus Rokubacteria	0.695765	0.661592	0.387086	0.128788	0.478776	0.245339	1.19908	1.3718	1.2373
candidate division Zixibacteria	0.478383	0.449362	0.346492	0.107324	0.272951	0.24464	0.154139	0.2248	0.362939
Fusobacteria	0.213057	0.0879377	1.20585	0.0251024	0.0271146	0.0225136	0.0206138	0.0227435	0.0324912
Ignavibacteriae	0.566547	0.346818	0.248367	0.826717	0.722576	1.42816	0.236021	0.275673	0.402746
Nitrospirae	0.531552	0.374113	0.236511	0.476045	1.84329	0.706475	1.15493	1.34231	0.996547
Candidatus Marinimicrobia	0.498339	0.395337	0.241773	0.0689792	0.144451	0.118244	0.592546	0.437666	0.349588
Candidatus Omnitrophica	0.431003	0.387046	0.29636	1.01627	1.23061	1.09602	0.409682	0.571384	0.698561
Ascomycota	0.174461	0.267272	0.849928	0.336694	0.27645	0.142254	0.196076	0.176554	0.189953
Calditrichaeota	0.558527	0.271855	0.178275	0.206771	0.640202	0.389674	0.292468	0.335391	0.410911
Candidatus Tectomicrobia	0.382526	0.359387	0.202861	0.0491891	0.248772	0.0902425	1.29139	0.832672	0.659173
Candidatus Hydrogenedentes	0.369613	0.333808	0.215946	0.0195182	0.0920294	0.0358737	0.156494	0.14125	0.123995
Nitrospinae	0.30878	0.30601	0.222835	0.247367	1.35738	0.638882	0.509042	0.546319	0.382669
Viruses	0.203733	0.267396	0.441813	0.308563	0.469322	0.473163	0.0388308	0.0540474	0.0908491
Armatimonadetes	0.284855	0.274291	0.180754	0.0441665	0.102597	0.06331	0.195422	0.24485	0.334058
Spirochaetes	0.278843	0.234996	0.151782	0.147461	0.231598	0.159266	0.3075	0.345661	0.436473
Elusimicrobia	0.265161	0.225744	0.162379	0.126374	0.216121	0.157314	0.209086	0.26061	0.312552
Chlamydiae	0.085006	0.389836	0.173939	0.252853	0.344808	0.183722	0.0692236	0.072543	0.0746661
